# A nematode model to evaluate microdeletion phenotype expression

**DOI:** 10.1101/2022.11.09.515676

**Authors:** Katianna R. Antkowiak, Peren Coskun, Sharon T. Noronha, Davide Tavella, Francesca Massi, Sean P. Ryder

## Abstract

Microdeletion syndromes are genetic diseases caused by chromosomal deletions too small to be detected by karyotyping. They are typified by complex pleiotropic developmental phenotypes that depend both on the extent of the deletion and variations in genetic background. Microdeletion alleles disrupt several genes simultaneously, often as the result of a single mutagenic event, causing a wide array of consequences across multiple systems involving multiple pathways. How simultaneous haploinsufficiency of numerous adjacent genes leads to complex and variable pleiotropic phenotypes is not well understood. CRISPR/Cas9 genome editing has been shown to induce microdeletion-like alleles at a meaningful rate. Here, we describe a microdeletion allele in *Caenorhabditis elegans* recovered during a CRISPR/Cas9 genome editing experiment. We mapped the allele to chromosome V, balanced it with a reciprocal translocation crossover suppressor, and precisely defined the breakpoint junction. The allele simultaneously removes 32 protein-coding genes, yet animals homozygous for this mutation are viable as adults. Homozygous animals display a complex phenotype including maternal effect lethality, producing polynucleated embryos that grow into uterine tumors, vulva morphogenesis defects, body wall distensions, uncoordinated movement, and a shortened life span typified by death by bursting. Our work provides an opportunity to explore the complexity and penetrance of microdeletion phenotypes in a simple genetic model system.
