## Supplemental Table 1 for "A nematode model to evaluate microdeletion phenotype expression"

### Sheet: snp_indel
#LINE_ID	ANNO_REGION	ANNOTATION	CHROM	POS1	POS2	REF	ALT	AF1	QUAL	DP	CHROM
line2037	intergenic	R02C2.4(dist=7475),Y58G8A.1(dist=2817)	V	265455	265455	T	C	0.5	3664.77	593	V
line2038	intergenic	R02C2.4(dist=7490),Y58G8A.1(dist=2802)	V	265470	265470	C	T	0.5	6966.77	432	V
line1182	intergenic	R02C2.4(dist=7495),Y58G8A.1(dist=2796)	V	265475	265476	AA	-	0.5	6798.73	409	V
line2039	intergenic	R02C2.4(dist=7510),Y58G8A.1(dist=2782)	V	265490	265490	G	A	0.5	6179.77	330	V
line2040	intergenic	R02C2.4(dist=7519),Y58G8A.1(dist=2773)	V	265499	265499	A	G	0.5	4639.77	231	V
line2041	intergenic	R02C2.4(dist=7561),Y58G8A.1(dist=2731)	V	265541	265541	G	A	0.5	2433.77	99	V
line2042	intergenic	R02C2.4(dist=7911),Y58G8A.1(dist=2381)	V	265891	265891	G	T	0.5	6938.28	294	V
line2043	intergenic	R02C2.4(dist=7918),Y58G8A.1(dist=2374)	V	265898	265898	T	C	0.5	6277.77	266	V
line2044	intergenic	R02C2.4(dist=7919),Y58G8A.1(dist=2373)	V	265899	265899	T	C	0.5	6218.77	263	V
line2045	intergenic	R02C2.4(dist=7921),Y58G8A.1(dist=2371)	V	265901	265901	G	C	0.5	6013.77	257	V
line2046	intergenic	R02C2.4(dist=7929),Y58G8A.1(dist=2363)	V	265909	265909	T	C	0.5	5346.77	215	V
line2047	intergenic	R02C2.4(dist=7986),Y58G8A.1(dist=2306)	V	265966	265966	A	T	1	2197.77	70	V
line1183	intergenic	R02C2.4(dist=8870),Y58G8A.1(dist=1419)	V	266850	266853	AAAT	-	0.5	228.73	88	V
line1185	intergenic	F33E11.6b(dist=1103),F33E11.7(dist=6316)	V	312638	312638	T	-	0.5	44.73	10	V
line1187	intronic	T22H9.2a,T22H9.2b	V	353056	353058	TTA	-	0.5	309.73	18	V
line2058	downstream	F31F4.1	V	686281	686281	C	T	0.5	49.77	19	V
line2059	downstream	F31F4.1	V	686299	686299	C	T	0.5	49.77	19	V
line2063	upstream;downstream	K09C6.11;K09C6.6	V	845550	845550	C	G	0.5	46.77	14	V
line2065	intergenic	H24K24.6(dist=1326),Y50D4C.2(dist=4119)	V	932279	932279	G	A	0.5	76.77	10	V
line2066	intergenic	H24K24.6(dist=1335),Y50D4C.2(dist=4110)	V	932288	932288	C	T	0.5	79.77	9	V
line1196	intronic	Y50D4A.4	V	1193738	1193748	ATTTGCCGAAT	-	0.5	32.73	15	V
line2073	intronic	Y50D4A.1a,Y50D4A.1b	V	1210667	1210667	G	T	0.5	52.77	3	V
line1199	intronic	C39F7.2a,C39F7.2b	V	1232892	1232894	GAT	-	0.5	52.73	15	V
line1200	downstream	Y75B7B.2	V	1274179	1274179	A	-	0.5	147.73	9	V
line2080	UTR3	Y75B7B.2(Y75B7B.2:c.*181A>G)	V	1274211	1274211	T	C	0.5	121.77	10	V
line1203	downstream	F52F10.3	V	1538126	1538126	A	-	0.5	31.73	12	V
line2096	intronic	Y46H3C.1	V	1712743	1712743	T	C	0.5	286.77	29	V
line2097	intronic	Y46H3C.1	V	1712749	1712749	G	A	0.5	202.77	28	V
line1211	intronic	T08B1.6	V	1973284	1973284	-	T	0.5	33.73	13	V
line1213	intergenic	F53E10.5(dist=1192),F53E10.6(dist=1570)	V	2600122	2600122	-	AAAAATTCGATGAATTTTTGAGAAAGTATCTGAACCAAAACAAAAAGTTATAAGCAGAATTTGCATAAAATAGTAAAACACATTATTGTGTATCATTTTACAATAAAATTAGATGTGTTTTACTATTTTATGCAACTTCTGCTTATAACTTTTTGTTTTGGTTCAGATACTTTCTC	1	392.79	7	V
line1215	intronic	W02H5.8	V	2647477	2647477	A	-	0.5	44.73	10	V
line1216	upstream;downstream	C24B9.7;C24B9.8	V	2725795	2725795	-	A	0.5	33.73	12	V
line1218	ncRNA_exonic	Y73C8B.8	V	3184478	3184478	-	T	0.5	38.73	12	V
line1219	intronic	Y73C8A.1	V	3237552	3237552	A	-	0.5	49.73	15	V
line1220	upstream	C04E12.4	V	3362397	3362397	-	A	0.5	37.73	14	V
line1223	UTR3	Y45G5AM.9a(Y45G5AM.9a:c.*229delT),Y45G5AM.9c(Y45G5AM.9c:c.*229delT)	V	4181358	4181358	A	-	0.5	76.73	13	V
line1224	intronic	Y45G5AM.9a,Y45G5AM.9b	V	4191259	4191260	AT	-	0.5	47.73	9	V
line1230	downstream	F32D1.5	V	4369077	4369077	-	T	0.5	32.73	5	V
line1232	upstream	T08H10.1	V	4482869	4482869	-	T	0.5	35.73	14	V

### Sheet: sv
#LINE_ID	ANNO_REGION	ANNOTATION	CHROM	POS1	POS2	TYPE of SV	SIZE of SV
line84	exonic	K09C6.9	V	855036	855734	Deletion	DEL:a 633bp deletion
line85	upstream	K09C6.9	V	855150	855831	Deletion	DEL:a 682bp deletion
line86	exonic	T02B11.5	V	883325	884266	Deletion	DEL:a 1020bp deletion
line87	exonic	C02E11.1a,C02E11.1b,H24K24.2,H24K24.3a.1,H24K24.3a.2,H24K24.3b.1,H24K24.3b.2,H24K24.4.1,H24K24.4.2,H24K24.5,K10C9.1,K10C9.3,K10C9.4,K10C9.6,K10C9.7,K10C9.8,K10C9.9,R09A1.1,R09A1.2,R09A1.3,R09A1.5,T02B11.10,T02B11.6,T02B11.7,W07B8.1,W07B8.3,W07B8.4,W07B8.5,Y50D4B.1,Y50D4B.2,Y50D4B.3,Y50D4B.4,Y50D4B.5,Y50D4B.6,Y50D4B.7,Y50D4C.1a,Y50D4C.1b,Y50D4C.2,Y50D4C.3,Y50D4C.4,Y50D4C.5,Y50D4C.6	V	885593	1141332	Deletion	DEL:a 255690bp deletion
line88	exonic	C02E11.1a,C02E11.1b,H24K24.2,H24K24.3a.1,H24K24.3a.2,H24K24.3b.1,H24K24.3b.2,H24K24.4.1,H24K24.4.2,H24K24.5,K10C9.1,K10C9.3,K10C9.4,K10C9.6,K10C9.7,K10C9.8,K10C9.9,R09A1.1,R09A1.2,R09A1.3,R09A1.5,T02B11.10,T02B11.6,T02B11.7,W07B8.1,W07B8.3,W07B8.4,W07B8.5,Y50D4B.1,Y50D4B.2,Y50D4B.3,Y50D4B.4,Y50D4B.5,Y50D4B.6,Y50D4B.7,Y50D4C.1a,Y50D4C.1b,Y50D4C.2,Y50D4C.3,Y50D4C.4,Y50D4C.5,Y50D4C.6	V	885781	1141332	Deletion	DEL:a 255605bp deletion
