## Supplemental Table 2 for "A nematode model to evaluate microdeletion phenotype expression"

### Sheet: simplemine_results (2).txt
Number	WormBase Gene ID	Public Name	Sequence Name	RNAi Phenotype Observed	Allele Phenotype Observed	Concise Description	Automated Description	Reference
1	WBGene00020157	T02B11.6	T02B11.6	N.A.	N.A.	N.A.	Predicted to enable transmembrane transporter activity. Predicted to be involved in transmembrane transport. Predicted to be located in membrane. Predicted to be integral component of membrane.	N.A.
2	WBGene00255731	T02B11.11	T02B11.11	N.A.	N.A.	N.A.	Is affected by nas-38 based on RNA-seq studies. Is predicted to encode a protein with the following domains: Domain of unknown function DUF148 and SXP\/RAL-2 family protein Ani s 5-like, cation-binding domain.	N.A.
3	WBGene00255732	T02B11.12	T02B11.12	N.A.	N.A.	N.A.	Is predicted to encode a protein with the following domains: Domain of unknown function DUF148 and SXP\/RAL-2 family protein Ani s 5-like, cation-binding domain.	N.A.
4	WBGene00255733	T02B11.13	T02B11.13	N.A.	N.A.	N.A.	Is predicted to encode a protein with the following domains: Domain of unknown function DUF148 and SXP\/RAL-2 family protein Ani s 5-like, cation-binding domain.	N.A.
5	WBGene00235327	T02B11.10	T02B11.10	N.A.	N.A.	N.A.	Is predicted to encode a protein with the following domains: Domain of unknown function DUF148 and SXP\/RAL-2 family protein Ani s 5-like, cation-binding domain.	N.A.
6	WBGene00003550	nas-32	T02B11.7	N.A.	N.A.	nas-32 encodes an astacin family zinc metalloprotease with a single SXC\/ShK toxin domain in addition to the EGF and CUB domains\; nas-32 is expressed in the pharynx, intestine and coelomocytes.	Predicted to enable metalloendopeptidase activity. Predicted to be involved in molting cycle and proteolysis. Predicted to be located in extracellular region. Expressed in head mesodermal cell\; head neurons\; and non-striated muscle.	WBPaper00006254|pmid14653817, WBPaper00024242|pmid15255192, WBPaper00046507|pmid25740937, WBPaper00055090|pmid30120140
7	WBGene00001480	fmo-5	H24K24.5	axon guidance variant, ectopic axon outgrowth	axon development variant, axon guidance variant, ectopic axon outgrowth, neuronal outgrowth variant	fmo-5 encodes a flavin-containing monoxygenase homologous to human FMO1, FMO2, and FMO3 (OMIM:602079, mutated in trimethylaminuria).	Predicted to enable monooxygenase activity. Predicted to be located in endoplasmic reticulum membrane. Expressed in excretory gland cell\; intestine\; and ventral nerve cord. Human ortholog(s) of this gene implicated in hypertension and trimethylaminuria. Is an ortholog of human FMO5 (flavin containing dimethylaniline monoxygenase 5).	WBPaper00006465|pmid15028283, WBPaper00025133|pmid15716098, WBPaper00025548|pmid N.A., WBPaper00033099|pmid19402892, WBPaper00038491|pmid21647448, WBPaper00052994|pmid28859089, WBPaper00055090|pmid30120140
8	WBGene00019241	trm-2A	H24K24.4	N.A.	N.A.	N.A.	Predicted to enable RNA binding activity and RNA methyltransferase activity. Predicted to be involved in RNA methylation and RNA processing. Is an ortholog of human TRMT2A (tRNA methyltransferase 2 homolog A).	WBPaper00038491|pmid21647448, WBPaper00055090|pmid30120140
9	WBGene00019240	adh-5	H24K24.3	N.A.	N.A.	N.A.	Predicted to enable S-(hydroxymethyl)glutathione dehydrogenase activity\; alcohol dehydrogenase activity, zinc-dependent\; and zinc ion binding activity. Predicted to be involved in formaldehyde catabolic process. Predicted to be located in cytosol. Human ortholog(s) of this gene implicated in several diseases, including AMED syndrome\; alcohol use disorder\; and late onset Parkinson's disease. I…	WBPaper00002192|pmid7608988, WBPaper00038491|pmid21647448, WBPaper00042257|pmid23496871, WBPaper00049828|pmid27405932, WBPaper00054201|pmid29668010, WBPaper00055090|pmid30120140
10	WBGene00019239	H24K24.2	H24K24.2	N.A.	N.A.	N.A.	Predicted to be part of Cul2-RING ubiquitin ligase complex.	N.A.
11	WBGene00021748	Y50D4C.3	Y50D4C.3	N.A.	N.A.	N.A.	Predicted to enable RNA binding activity. Predicted to be involved in mRNA processing. Predicted to be located in nucleus. Is an ortholog of human TDRD3 (tudor domain containing 3).	WBPaper00038491|pmid21647448, WBPaper00055090|pmid30120140
12	WBGene00005024	sqv-6	Y50D4C.4	cytokinesis variant emb, embryonic lethal, life span phenotype, locomotion variant, multiple nuclei early emb, reduced brood size, small	bloated, cytokinesis defective early emb, egg laying defective, extracellular matrix variant, hermaphrodite self sterile, hermaphrodite sterile, maternal effect lethal emb, neuron cell body absent misplaced, one cell arrest early emb, oocyte morphology variant, squashed vulva, vulval invagination variant L4	sqv-6 encodes a xylosyltransferase, active in cell culture, that is required for cytokinesis of one-cell embryos and for vulval morphogenesis\; SQV-6 is predicted to begin the synthesis of glycosaminoglycans by adding xylose to their protein cores\; the common requirement for SQV-6 in both cytokinesis and morphogenesis may be to promote filling an extracellular space with hygroscopic proteoglycan…	Enables protein xylosyltransferase activity. Involved in several processes, including UDP-D-xylose metabolic process\; glycosaminoglycan biosynthetic process\; and oviposition. Predicted to be located in Golgi membrane and endoplasmic reticulum membrane. Predicted to be integral component of membrane. Human ortholog(s) of this gene implicated in Desbuquois dysplasia\; pseudoxanthoma elasticum\; a…	WBPaper00003072|pmid9598369, WBPaper00003405|pmid9927677, WBPaper00005800|pmid12584198, WBPaper00006129|pmid12975612, WBPaper00006190|pmid14568617, WBPaper00017761|pmid N.A., WBPaper00026630|pmid15987734, WBPaper00027316|pmid18050418, WBPaper00028548|pmid17006645, WBPaper00029024|pmid18050430, WBPaper00031153|pmid16828468, WBPaper00035228|pmid19805813, WBPaper00038491|pmid21647448, WBPaper0004556…
13	WBGene00006770	unc-34	Y50D4C.1	cell migration variant, locomotion variant	activity level variant, amplitude of sinusoidal movement variant, anchor cell invasion variant, axon branching variant, axon fasciculation variant, axon guidance variant, axon outgrowth variant, axon trajectory variant, backing decreased, backward point velocity variant, body posture amplitude variant, body posture wavelength decreased, cell migration variant, coiler, coiling frequency increased,…	unc-34 encodes an EVH1 domain-containing protein that is the sole C. elegans Enabled\/VASP homolog\; during development, unc-34 activity is required for proper cell migration and axon guidance and for normal locomotion and posterior body morphology\; in regulating axon guidance, genetic analyses suggest that unc-34 likely functions downstream of slt-1\/Slit and sax-3\/Robo as well as unc-6\/Netri…	Enables signaling receptor binding activity. Involved in axon development\; gonad morphogenesis\; and positive regulation of locomotion. Located in several cellular components, including cell junction\; cell leading edge\; and filopodium tip. Expressed in epithelial cell. Used to study tauopathy. Is an ortholog of human ENAH (ENAH actin regulator).	WBPaper00000031|pmid4366476, WBPaper00000608|pmid17246100, WBPaper00000978|pmid3308403, WBPaper00001018|pmid8608931, WBPaper00001105|pmid3200316, WBPaper00001296|pmid2191646, WBPaper00001345|pmid1701874, WBPaper00001474|pmid1752418, WBPaper00001499|pmid1739461, WBPaper00001679|pmid1485962, WBPaper00001704|pmid8460900, WBPaper00001719|pmid8325236, WBPaper00001728|pmid N.A., WBPaper00001912|pmid810…
14	WBGene00021749	Y50D4C.5	Y50D4C.5	N.A.	N.A.	N.A.	Enriched in OLL\; PVD\; and germ line based on microarray and RNA-seq studies. Is affected by several genes including daf-2\; hsf-1\; and eat-2 based on RNA-seq and microarray studies. Is affected by five chemicals including rotenone\; D-glucose\; and Zidovudine based on RNA-seq studies.	N.A.
15	WBGene00019971	ergo-1	R09A1.1	N.A.	mRNA levels increased, RNAi enhanced, siRNA expression variant	ergo-1 encodes an Argonaute protein\; ERGO-1 is required for somatic gene regulation via the production or stabilization of endogenous (endo)-siRNAs, specifically the initial class of endo-siRNAs which are 26-nt, 5'-monophosphorylated, 5'-G-enriched antisense siRNAs\; ERGO-1 activity is also required for the subcellular redistribution of the NRDE-3 Argonaute protein which, upon binding secondary …	Enables DEAD\/H-box RNA helicase binding activity and siRNA binding activity. Involved in production of siRNA involved in RNA interference and regulation of production of siRNA involved in RNA interference. Located in cytoplasm.	WBPaper00004772|pmid11461699, WBPaper00027281|pmid18050488, WBPaper00028800|pmid17110334, WBPaper00030538|pmid N.A., WBPaper00031962|pmid18571451, WBPaper00032178|pmid18784652, WBPaper00033740|pmid N.A., WBPaper00034573|pmid N.A., WBPaper00035199|pmid19797044, WBPaper00035324|pmid19846761, WBPaper00035870|pmid20116306, WBPaper00035889|pmid20133583, WBPaper00038050|pmid21245313, WBPaper00038150|pm…
16	WBGene00019972	pei-2	R09A1.2	N.A.	N.A.	N.A.	Enriched in head mesodermal cell\; intestine\; and in male based on RNA-seq studies. Is affected by several genes including daf-2\; glp-1\; and age-1 based on microarray and RNA-seq studies. Is affected by thirteen chemicals including methylmercuric chloride\; D-glucose\; and allantoin based on microarray and RNA-seq studies.	N.A.
17	WBGene00019973	R09A1.3	R09A1.3	N.A.	N.A.	N.A.	Enriched in head mesodermal cell and intestine based on RNA-seq studies. Is affected by several genes including daf-2\; rrf-3\; and hsf-1 based on microarray\; tiling array\; RNA-seq\; and studies. Is affected by thirteen chemicals including 1-methylnicotinamide\; D-glucose\; and stavudine based on RNA-seq and microarray studies.	N.A.
18	WBGene00019975	flp-34	R09A1.5	N.A.	N.A.	N.A.	Expressed in neurons and vulva.	WBPaper00055865|pmid30405335, WBPaper00059878|pmid32576621, WBPaper00061409|pmid33984269
19	WBGene00015344	nra-4	C02E11.1	embryonic lethal	aldicarb resistant, evoked postsynaptic current variant, levamisole resistant, nicotine resistant, postsynaptic region morphology variant, reduced brood size	N.A.	Involved in protein-containing complex assembly. Located in endoplasmic reticulum. Expressed in germ line\; motor neurons\; and non-striated muscle. Is an ortholog of human NOMO1 (NODAL modulator 1)\; NOMO2 (NODAL modulator 2)\; and NOMO3 (NODAL modulator 3).	WBPaper00032165|pmid18778409, WBPaper00034730|pmid19609303, WBPaper00035364|pmid N.A., WBPaper00038491|pmid21647448, WBPaper00041771|pmid23195953, WBPaper00055090|pmid30120140
20	WBGene00019625	K10C9.4	K10C9.4	N.A.	N.A.	N.A.	Predicted to enable G protein-coupled olfactory receptor activity. Predicted to be involved in G protein-coupled receptor signaling pathway and olfactory behavior. Predicted to be integral component of plasma membrane.	N.A.
21	WBGene00019624	rnst-2	K10C9.3	N.A.	embryonic lethal, larval arrest	N.A.	Predicted to enable endoribonuclease activity. Predicted to be involved in RNA catabolic process. Predicted to be located in extracellular region. Expressed in several structures, including intestine\; neuronal sheath cell\; pharynx\; tail\; and vulva. Is an ortholog of human RNASET2 (ribonuclease T2).	WBPaper00038491|pmid21647448, WBPaper00055004|pmid30102152, WBPaper00055090|pmid30120140, WBPaper00058870|pmid31735670, WBPaper00059755|pmid32482227
22	WBGene00006129	str-67	K10C9.6	N.A.	N.A.	N.A.	Predicted to be located in membrane. Predicted to be integral component of membrane.	N.A.
23	WBGene00019626	K10C9.7	K10C9.7	N.A.	N.A.	N.A.	Enriched in I5 neuron\; cholinergic neurons\; retrovesicular ganglion\; and in male based on RNA-seq and microarray studies. Is affected by several genes including daf-2\; age-1\; and dpy-10 based on microarray\; RNA-seq\; tiling array\; and studies. Is affected by thirteen chemicals including methylmercuric chloride\; rotenone\; and allantoin based on microarray and RNA-seq studies.	N.A.
24	WBGene00019623	K10C9.1	K10C9.1	N.A.	N.A.	N.A.	Enriched in cephalic sheath cell\; muscle cell\; neurons\; and ventral nerve cord based on tiling array\; RNA-seq\; and microarray studies. Is affected by several genes including daf-16\; daf-12\; and elt-2 based on microarray and RNA-seq studies. Is affected by ten chemicals including D-glucose\; indole\; and Psoralens based on RNA-seq and microarray studies.	N.A.
25	WBGene00021745	Y50D4B.6	Y50D4B.6	N.A.	N.A.	Y50D4B.6 encodes a protein kinase that is a member of the KIN-16 family of C. elegans receptor protein tyrosine kinases.	Predicted to enable transmembrane receptor protein tyrosine kinase activity. Predicted to be involved in positive regulation of kinase activity and transmembrane receptor protein tyrosine kinase signaling pathway. Predicted to be integral component of plasma membrane. Predicted to be part of receptor complex. Human ortholog(s) of this gene implicated in several diseases, including gastrointestina…	WBPaper00027258|pmid18050405, WBPaper00038491|pmid21647448, WBPaper00055090|pmid30120140
26	WBGene00021744	clec-203	Y50D4B.5	N.A.	N.A.	N.A.	Predicted to enable carbohydrate binding activity. Predicted to be located in membrane. Predicted to be integral component of membrane.	N.A.
27	WBGene00021743	Y50D4B.4	Y50D4B.4	N.A.	N.A.	N.A.	Predicted to enable peptide-N4-(N-acetyl-beta-glucosaminyl)asparagine amidase activity. Predicted to be involved in glycoprotein catabolic process\; protein deglycosylation\; and protein quality control for misfolded or incompletely synthesized proteins. Predicted to be located in cytosol and nucleus.	N.A.
28	WBGene00021741	Y50D4B.2	Y50D4B.2	N.A.	N.A.	N.A.	Enriched in AFD\; RID\; hypodermis\; and neurons based on tiling array\; RNA-seq\; and microarray studies. Is affected by several genes including daf-16\; daf-2\; and eat-2 based on microarray and RNA-seq studies. Is affected by eleven chemicals including aldicarb\; 1-methylnicotinamide\; and rotenone based on microarray and RNA-seq studies. Is an ortholog of human SCCPDH (saccharopine dehydrogen…	WBPaper00038491|pmid21647448, WBPaper00055090|pmid30120140
29	WBGene00021740	Y50D4B.1	Y50D4B.1	N.A.	N.A.	N.A.	Enriched in neurons and retrovesicular ganglion based on tiling array\; RNA-seq\; and microarray studies. Is affected by several genes including daf-2\; let-7\; and gld-1 based on microarray\; tiling array\; RNA-seq\; and proteomic studies. Is affected by ten chemicals including Tunicamycin\; stavudine\; and Zidovudine based on microarray and RNA-seq studies.	N.A.
30	WBGene00021072	W07B8.4	W07B8.4	N.A.	N.A.	N.A.	Predicted to enable cysteine-type endopeptidase activity. Predicted to be involved in proteolysis involved in cellular protein catabolic process. Predicted to be located in extracellular space and lysosome. Human ortholog(s) of this gene implicated in several diseases, including autoimmune disease of the nervous system (multiple)\; carcinoma (multiple)\; and type 2 diabetes mellitus. Is an orthol…	WBPaper00038491|pmid21647448, WBPaper00053782|pmid29478855, WBPaper00055090|pmid30120140
31	WBGene00000785	cpr-5	W07B8.5	N.A.	N.A.	cpr-5 encodes a cysteine protease.	Predicted to enable cysteine-type endopeptidase activity. Predicted to be involved in proteolysis involved in cellular protein catabolic process. Predicted to be located in extracellular space and lysosome. Human ortholog(s) of this gene implicated in several diseases, including autoimmune disease of the nervous system (multiple)\; carcinoma (multiple)\; and type 2 diabetes mellitus. Is an orthol…	WBPaper00002373|pmid8561899, WBPaper00003988|pmid10747030, WBPaper00004561|pmid11166393, WBPaper00021893|pmid N.A., WBPaper00038491|pmid21647448, WBPaper00039111|pmid N.A., WBPaper00049828|pmid27405932, WBPaper00055090|pmid30120140, WBPaper00056416|pmid30882077, WBPaper00059755|pmid32482227
32	WBGene00021070	cpr-8	W07B8.1	N.A.	N.A.	N.A.	Predicted to enable cysteine-type endopeptidase activity. Predicted to be involved in proteolysis involved in cellular protein catabolic process. Predicted to be located in extracellular space and lysosome. Human ortholog(s) of this gene implicated in several diseases, including autoimmune disease of the nervous system (multiple)\; carcinoma (multiple)\; and type 2 diabetes mellitus. Is an orthol…	WBPaper00038491|pmid21647448, WBPaper00044557|pmid24311442, WBPaper00055090|pmid30120140, WBPaper00059755|pmid32482227
