## Supplemental Table 3 for "A nematode model to evaluate microdeletion phenotype expression"

### Sheet: Primers
Name	Sequence
mex5_ampl400	GGAGCATGACGAGTTGCCGATCG
mex5_amprev	GCCGGAGCATCAGTAGCTCTGAGC
mex5_ampl_fw	CCCAATTCCAGAAACTGACAGTCAACAACC
mex5_ampl_rev	GCCGGAGCATCAGTAGCTCTGAGC
K09C6.9_F1	GTAGGGTTACTGTAGATCGGAGC
K09C6.9_R1	AGTACCGTATCCTAGCGAGC
srj-38_F1	CGACTGGATTTACATCTTCCTTCC
srj-38_R1	ACAGATGCAGGAACATTCATAGG
ptr-16_FP	TGAAAGTCGTCGTTCTCTACT
ptr-16_RP	CAGTTCGTAGCCGATGTTA
rnst-2_FP	GAAAATCTTTAGCAGAAGGCGAG
rnst-2_RP	AGGCTAAAACTGATCCGG
trm-2a_FP	GCGCCATATGTCAGATTACG
trm-2a_RP	CATTTATTTCGATAACCGGCG
unc-34_FP	CCGAGTGATGACCTACAAC
unc-34_RP	CCATTCATATCATGAACTTTCAACG
microD_forward	ACCTCCCGCACTGATAGAAGCC
microd_reverse	GCGCCGTTCAGAGAATTCTGAG
srj-38_T7F2	TAATACGACTCACTATAGGGTCATGCGCCTTGGCTTGG
srj-38_T7R2	TAATACGACTCACTATAGGGATTGCAATTGGATCAACGAAGG
